# Mutation of the *white* gene in *Drosophila* has broad phenotypic and transcriptomic effects

**DOI:** 10.1101/2025.03.03.639943

**Authors:** April Rickle, Krittika Sudhakar, Alix Booms, Ellen Stirtz, Adelheid Lempradl

**Affiliations:** Department of Metabolism and Nutritional Programming, Van Andel Institute, 333 Bostwick Avenue, Grand Rapids, MI 49503, USA

## Abstract

The *white* (*w*) gene, one of the most widely used genetic markers in *Drosophila* research, serves as a standard background mutation for transgene insertions and genetic manipulations^1^. While its primary function involves eye pigmentation, mutations in *white* have been associated with diverse phenotypic effects, including those related to metabolism, behavior, and stress responses^2–19^. However, many studies using these mutants do not account for differences in genetic background, raising concerns about the interpretation of experimental results. To ensure that the observed phenotypic differences are attributable to *white* itself, rather than other genetic differences due to background, we established isogenic fly strains through backcrossing that differ only by the presence or absence of the *white* gene. Given the likely metabolic consequences of *white* gene deletion and its crucial role in neurotransmitter production, we focused our phenotyping assays on behavioral, metabolic, and fitness-related outcomes and performed transcriptomic analysis on adult fly heads. Our findings reveal widespread changes in adult brain gene expression and behavioral, metabolic, and fitness traits, demonstrating that loss of *white* influences multiple biological processes beyond its established role in eye pigmentation. These results emphasize the necessity of genetic background control in *Drosophila* research and warrant caution when using *white* mutants as a baseline for comparative studies.
