## Supplementary material for "Mutation of the *white* gene in *Drosophila* has broad phenotypic and transcriptomic effects": Table 5

Table_5_males_up_unique
Flybase ID	Symbol
FBgn0052523	CG32523
FBgn0038422	CG14880
FBgn0038912	CG6656
FBgn0267089	CR45533
FBgn0030829	CG12998
FBgn0036620	CG4842
FBgn0035896	CG6983
FBgn0000120	Arr1
FBgn0286778	CG46385
FBgn0030826	CG12995
FBgn0020386	Pdk1
FBgn0033817	GstE14
FBgn0000121	Arr2
FBgn0030773	CG9676
FBgn0000206	boss
FBgn0051862	CG31862
FBgn0039916	Ekar
FBgn0037721	CG9427
FBgn0036016	CG3306
FBgn0003515	st
FBgn0032652	CG6870
FBgn0003475	spir
FBgn0266145	CR44851
FBgn0265959	rdgC
FBgn0014930	CG2846
FBgn0004919	gol
FBgn0030065	CG12075
FBgn0010406	RNaseX25
FBgn0037537	CG2767
FBgn0040153	l(1)G0469
FBgn0260799	p120ctn
FBgn0051344	CG31344
FBgn0024179	wit
FBgn0020621	Pkn
FBgn0032741	Sidpn
FBgn0033054	CG14591
FBgn0015791	Rab14
FBgn0010350	CdsA
FBgn0003447	sn
FBgn0034487	Efhc1.2
FBgn0032266	CG18302
FBgn0011225	jar
FBgn0039054	Cow
FBgn0260941	app
FBgn0029863	CG3823
FBgn0259167	CG42272
FBgn0030740	CG9917
FBgn0036015	CG3088
FBgn0037410	Osi2
FBgn0039754	CG9747
FBgn0263400	CG43446
FBgn0002306	sas
FBgn0262738	norpA
FBgn0032084	CG13101
FBgn0028582	lqf
FBgn0032230	lft
FBgn0032815	CG10462
FBgn0082585	sprt
FBgn0013995	Calx
FBgn0045063	fdl
FBgn0033476	oys
FBgn0259210	prom
FBgn0040382	CG5273
FBgn0041605	cpx
FBgn0025360	Optix
FBgn0003053	peb
FBgn0038541	TyrRII
FBgn0024734	PRL-1
FBgn0035255	RabX5
FBgn0004587	B52
FBgn0264437	CR43855
FBgn0036663	CG9674
FBgn0265487	mbl
FBgn0035521	VhaM9.7-a
FBgn0040502	CG8343
FBgn0265182	CG44247
FBgn0037107	CG7166
FBgn0028399	TMS1
FBgn0014019	Rh5
FBgn0039325	CG10560
FBgn0032943	Tsp39D
FBgn0267726	CG46059
FBgn0035726	CG9953
FBgn0003285	rst
FBgn0039896	yellow-h
FBgn0002781	mod(mdg4)
FBgn0000442	Pkg21D
FBgn0267729	CR46060
FBgn0037950	HisCl1
FBgn0266801	CG45263
FBgn0039924	PIP4K
FBgn0000557	eEF1alpha2
FBgn0015924	crq
FBgn0020762	Atet
FBgn0036665	CG13024
FBgn0000463	Dl
