## Supplementary material for "Mutation of the *white* gene in *Drosophila* has broad phenotypic and transcriptomic effects": Table 6

Table_6_males_down_unique
Flybase ID	Symbol
FBgn0023129	aay
FBgn0031256	shv
FBgn0266251	CR44946
FBgn0267978	ap
FBgn0266450	Kr-h1
FBgn0031490	CG17264
FBgn0034140	Lst
FBgn0039238	CG7016
FBgn0037718	P58IPK
FBgn0038326	CG5044
FBgn0033663	ERp60
FBgn0053523	CG33523
FBgn0263832	Rcd5
FBgn0052190	NUCB1
FBgn0024289	Sodh-1
FBgn0040942	CG12643
FBgn0011211	blw
FBgn0004507	GlyP
FBgn0051928	CG31928
FBgn0264494	CG17646
FBgn0051915	CG31915
FBgn0085488	CG34459
FBgn0036337	AdenoK
FBgn0034276	Sardh
FBgn0262993	CR43301
FBgn0038854	CG7044
FBgn0010241	Mdr50
FBgn0035469	CG14977
FBgn0030518	CG11134
FBgn0051030	CG31030
FBgn0003360	sesB
FBgn0033521	CG12896
FBgn0039349	Ssadh
FBgn0030332	CG9360
FBgn0034009	CG8155
FBgn0033520	Prx2540-1
FBgn0027079	ValRS
FBgn0023477	Taldo
FBgn0266115	CR44841
FBgn0031176	CG1678
FBgn0039319	CG13659
FBgn0020235	ATPsyngamma
FBgn0036334	CG11267
FBgn0000071	Ama
FBgn0040333	brv3
FBgn0032160	CG4598
FBgn0046302	CG10650
FBgn0039207	CG5789
FBgn0033761	CG8778
FBgn0032615	CG6012
FBgn0039406	RpL34a
FBgn0034407	DptB
FBgn0015522	olf186-M
FBgn0021967	ND-PDSW
FBgn0031775	CG9150
FBgn0016974	swaPsi
FBgn0034401	MetRS
FBgn0033782	sug
FBgn0036764	CG5535
FBgn0265660	CR44467
FBgn0263594	lost
FBgn0032800	CG10137
FBgn0283536	Vha13
FBgn0039685	Obp99b
FBgn0033431	CG1827
FBgn0043575	PGRP-SC2
FBgn0031645	CG3036
FBgn0087002	apolpp
FBgn0032945	CG8665
FBgn0030502	tth
FBgn0026562	SPARC
FBgn0028550	Atf3
FBgn0032198	eEF1delta
FBgn0028540	CG9008
FBgn0030261	CG15203
FBgn0039109	CG10365
FBgn0033356	CG8229
FBgn0033739	Dyb
FBgn0004926	eIF2beta
FBgn0036381	CG8745
FBgn0040660	CG13551
FBgn0021872	Xbp1
FBgn0011722	Tig
FBgn0036560	CG5895
FBgn0032638	SPH93
FBgn0001218	Hsc70-3
FBgn0286508	Had1
FBgn0036995	atk
FBgn0037709	CG8199
FBgn0004554	Edg91
FBgn0004885	tok
FBgn0001091	Gapdh1
FBgn0053087	LRP1
FBgn0023529	CG2918
FBgn0039118	CG10208
FBgn0032515	loqs
FBgn0017482	T3dh
FBgn0039817	CG15553
FBgn0053296	CG33296
FBgn0033079	Fmo-2
FBgn0029092	ced-6
FBgn0031099	CG17065
FBgn0032281	CG17107
FBgn0038074	Gnmt
FBgn0010611	Hmgs
FBgn0030481	CG1662
FBgn0033247	Nup44A
FBgn0038271	UQCR-C1
FBgn0032729	CG10639
FBgn0013307	Odc1
FBgn0010470	Fkbp14
FBgn0034128	CG4409
FBgn0266064	GlyS
FBgn0035499	Chd64
FBgn0051288	CG31288
FBgn0041581	AttB
FBgn0039543	CG12428
FBgn0031367	c-cup
FBgn0283741	prage
FBgn0086443	AsnRS
FBgn0032029	CG17292
FBgn0284248	Cyt-c-p
FBgn0034909	CG4797
FBgn0000721	for
FBgn0000454	Dip-B
FBgn0261444	CG3638
FBgn0026755	Ugt37b1
FBgn0034417	CG15117
FBgn0053093	CG33093
FBgn0053138	AGBE
FBgn0086676	spin
FBgn0039629	CG11842
FBgn0263916	Ent2
FBgn0030519	CG11151
FBgn0250906	Pgk
FBgn0000064	Ald
FBgn0284435	tyn
FBgn0011754	PhKgamma
FBgn0040493	grsm
FBgn0041579	AttC
FBgn0028484	Ack
FBgn0039094	CG10184
FBgn0032785	CG10026
FBgn0024366	CG11409
FBgn0037167	CG11425
FBgn0053474	CG33474
FBgn0063497	GstE3
FBgn0010651	MFS14
FBgn0037552	CG7800
FBgn0038160	CG9759
FBgn0032639	CG18563
FBgn0023212	EloB
FBgn0267339	p38c
FBgn0036449	bmm
FBgn0260866	dnr1
FBgn0033519	CG11825
FBgn0000045	Act79B
FBgn0035348	CG16758
FBgn0016917	Stat92E
FBgn0031970	CG7227
FBgn0042083	CG3267
FBgn0038291	CG3984
FBgn0085405	CG34376
FBgn0034329	IM1
FBgn0030239	CG17333
FBgn0004429	LysP
FBgn0038897	CG5849
FBgn0031877	CG10399
FBgn0029761	SK
FBgn0033644	Tret1-2
FBgn0013678	mt:Cyt-b
FBgn0039856	CG1774
FBgn0039635	CG11876
FBgn0028990	Spn27A
FBgn0261436	DhpD
FBgn0058469	CR40469
FBgn0267116	CR45556
FBgn0017581	Lk6
FBgn0036199	Bmcp
FBgn0262146	MtnE
FBgn0040900	CG17777
FBgn0010222	Nmdmc
FBgn0035298	SCOT
FBgn0035583	CG13704
FBgn0040734	CG15065
FBgn0029915	CG14434
FBgn0052791	DIP-alpha
FBgn0039156	CG6178
FBgn0028325	l(1)G0334
FBgn0025777	homer
FBgn0011746	ana
FBgn0016926	Pino
FBgn0027621	Pfrx
FBgn0264874	CR44065
FBgn0284408	trol
FBgn0035806	PGRP-SD
FBgn0052580	Muc14A
FBgn0030218	CG1628
FBgn0002565	Lsp2
FBgn0031418	CG3609
FBgn0020513	ade5
FBgn0027081	ThrRS
FBgn0027106	Inx7
FBgn0027836	Dgp-1
FBgn0038858	CG5793
FBgn0267240	CR45680
FBgn0027610	Dic1
FBgn0024740	Lip2
FBgn0038530	AttD
FBgn0052745	CR32745
FBgn0016687	Nurf-38
FBgn0030073	CG10962
FBgn0035290	dsb
FBgn0063493	GstE7
FBgn0000277	CecA2
FBgn0000079	Amy-p
FBgn0036208	CG10361
FBgn0028396	TotA
FBgn0052512	CG32512
FBgn0005278	Sam-S
FBgn0033735	CG8525
FBgn0033518	Prx2540-2
FBgn0051313	CG31313
FBgn0030060	CG2004
FBgn0025583	IM2
FBgn0014865	Mtk
FBgn0085244	CG34215
FBgn0035266	Gk2
FBgn0001128	Gpdh
FBgn0029804	CG3097
FBgn0003074	Pgi
FBgn0040736	IM3
FBgn0038799	MFS9
FBgn0000276	CecA1
FBgn0033246	ACC
FBgn0035090	CG2736
FBgn0040653	IM4
FBgn0013686	mt:lrRNA
FBgn0030679	CG8206
FBgn0034390	CG15093
FBgn0036211	CG5946
FBgn0033875	CG6357
FBgn0013773	Cyp6a22
FBgn0028646	aralar1
FBgn0014018	Rel
FBgn0014455	Ahcy
FBgn0034618	CG9485
FBgn0020236	ATPCL
FBgn0002562	Lsp1alpha
FBgn0034724	babos
FBgn0043364	cbt
FBgn0022774	Oat
FBgn0031417	CG3597
FBgn0036549	CG10516
FBgn0043578	PGRP-SB1
FBgn0017558	Pdk
FBgn0033543	CG12338
FBgn0034501	CG13868
FBgn0013949	Elal
FBgn0013676	mt:CoIII
FBgn0013674	mt:CoI
FBgn0001142	Gs1
FBgn0034512	CG18067
FBgn0027945	ppl
FBgn0037635	CG9837
FBgn0000078	Amy-d
FBgn0085195	CG34166
FBgn0029879	APC7
FBgn0036837	CG18135
FBgn0287423	Nplp2
