## Supplementary material for "Mutation of the *white* gene in *Drosophila* has broad phenotypic and transcriptomic effects": Table 7

Table_7_females_up_unique
Flybase ID	Symbol
FBgn0039486	caix
FBgn0036202	CG6024
FBgn0002773	Mlc2
FBgn0000308	chic
FBgn0032507	CG9377
FBgn0051774	fred
FBgn0004169	up
FBgn0000108	Appl
FBgn0259984	kuz
FBgn0004117	Tm2
FBgn0003721	Tm1
FBgn0011206	bol
FBgn0038181	CG9297
FBgn0035308	CG15822
FBgn0003149	Prm
FBgn0011283	Obp28a
FBgn0264908	pHCl-1
FBgn0037989	ATP8B
FBgn0263006	SERCA
FBgn0036656	CG13026
FBgn0045038	Proc
FBgn0289712	cpa
FBgn0264695	Mhc
FBgn0035817	CG7409
FBgn0003435	sm
FBgn0039431	plum
FBgn0035715	CG10103
FBgn0243512	puc
FBgn0052091	CG32091
FBgn0026206	mei-P26
FBgn0030894	Mvb12
FBgn0013772	Cyp6a8
FBgn0028863	CG4587
FBgn0040360	CG14626
FBgn0086906	sls
FBgn0011570	cpb
FBgn0044826	Pak3
FBgn0262475	bru2
FBgn0032629	beat-IIIc
FBgn0051673	CG31673
FBgn0286785	scb
FBgn0003137	Ppn
FBgn0038850	CG17279
FBgn0035677	CG13293
FBgn0039789	CG9717
FBgn0086758	chinmo
FBgn0032857	CG10947
FBgn0029937	CG8300
FBgn0036309	Hip1
FBgn0262617	CG43143
FBgn0028360	Cdc7
FBgn0029976	snz
FBgn0266521	stai
FBgn0030964	Pvf1
FBgn0032139	CG13116
FBgn0052137	CG32137
FBgn0000635	Fas2
FBgn0036237	viaf
FBgn0086708	stv
FBgn0000636	Fas3
FBgn0000163	baz
FBgn0267795	Frl
FBgn0262509	nrm
FBgn0005536	Mbs
FBgn0031268	cold
FBgn0030230	Rph
FBgn0265276	l(3)neo38
FBgn0032151	nAChRalpha6
FBgn0031037	CG14207
FBgn0026620	tacc
FBgn0002932	neur
FBgn0030587	CG9522
FBgn0013720	pck
FBgn0289933	LanB1
FBgn0001216	Hsc70-1
FBgn0034497	CG9090
FBgn0000047	Act88F
FBgn0053993	CG33993
FBgn0002526	LanA
FBgn0265191	Glycogenin
FBgn0029114	Tollo
FBgn0264975	Nrg
FBgn0284243	betaTub56D
FBgn0264305	CG43783
FBgn0036287	CG10663
FBgn0283712	LIMK1
FBgn0038366	CG4576
FBgn0036659	CG9701
FBgn0025865	Cortactin
FBgn0023540	CG3630
FBgn0024238	Fim
FBgn0046999	CG6429
FBgn0259824	Hip14
FBgn0040765	luna
FBgn0031571	bark
FBgn0031869	CG18304
FBgn0001961	Arpc1
FBgn0039075	CG4393
FBgn0010300	brat
FBgn0051216	Naam
FBgn0032010	CG8086
FBgn0011259	Sema1a
FBgn0052264	CG32264
FBgn0264001	bru3
FBgn0031692	TpnC25D
FBgn0034143	CG8303
FBgn0262538	CG43092
FBgn0058298	CG40298
FBgn0028983	Spn55B
FBgn0004049	yrt
FBgn0000667	Actn
FBgn0053147	Hs3st-A
FBgn0263256	CG43394
FBgn0261793	Trf2
FBgn0038653	CG18208
FBgn0030358	CG10362
FBgn0010052	Jhe
FBgn0052029	Cpr66D
FBgn0000299	Col4a1
FBgn0038680	Cyp12a5
FBgn0040233	cana
FBgn0260660	Mp
FBgn0036765	CG7408
FBgn0030766	mthl1
FBgn0263705	Myo10A
FBgn0004456	mew
FBgn0032612	CG13282
FBgn0004168	5-HT1A
FBgn0033388	CG8046
FBgn0014033	Sr-CI
FBgn0262123	l(2)41Ab
FBgn0003969	vap
FBgn0030747	CG4301
FBgn0030318	rho-4
FBgn0011224	heph
FBgn0031902	Wnt6
FBgn0026179	siz
FBgn0029167	Hml
FBgn0037936	CG6908
FBgn0035982	CG4461
FBgn0086265	psd
FBgn0039043	CG17121
FBgn0263258	chas
FBgn0040297	Nhe2
FBgn0000045	Act79B
FBgn0260748	CG5004
FBgn0001316	klar
FBgn0005666	bt
FBgn0010414	SerT
FBgn0034085	Ptp52F
FBgn0267337	rn
FBgn0085384	CG34355
FBgn0039752	CG15530
FBgn0037153	olf413
FBgn0267698	Pak
FBgn0052311	zormin
FBgn0036165	chrb
FBgn0002121	l(2)gl
FBgn0038959	CG13856
FBgn0001941	ifc
FBgn0011260	Sema2a
FBgn0010894	sinu
FBgn0031882	Rab30
FBgn0030576	CG15890
FBgn0041789	Pax
FBgn0003514	sqh
FBgn0263346	CG43427
FBgn0029930	CG12541
FBgn0265045	Strn-Mlck
FBgn0030745	CG4239
FBgn0037000	ZnT77C
FBgn0262869	Gfrl
FBgn0261258	rgn
FBgn0058006	CG40006
FBgn0037386	CG1208
FBgn0003884	alphaTub84B
FBgn0264491	how
FBgn0024921	Trn
FBgn0013348	TpnC41C
FBgn0002521	pho
FBgn0019985	mGluR
FBgn0262730	dtn
FBgn0012037	Ance
FBgn0265595	CG44422
FBgn0034075	Asph
FBgn0085353	CG34324
FBgn0051342	CG31342
FBgn0004606	zfh1
FBgn0031760	Tsp26A
FBgn0050463	CG30463
FBgn0053100	eIF4EHP
FBgn0033880	CG6553
FBgn0034070	SP2353
FBgn0265046	CG44163
FBgn0259896	NimC1
FBgn0263830	CG40486
FBgn0052982	CG32982
FBgn0260011	NimC4
FBgn0040823	dpr6
FBgn0031401	papi
FBgn0033204	CG2065
FBgn0016075	vkg
FBgn0285913	FBgn0285913
FBgn0267033	mamo
FBgn0024985	CG11448
FBgn0016059	Sema1b
FBgn0266409	CG45049
FBgn0036318	Wbp2
FBgn0036756	cln3
FBgn0020445	E23
FBgn0025525	bab2
FBgn0002939	ninaD
FBgn0267001	Ten-a
FBgn0261458	capt
FBgn0035173	CG13907
FBgn0038294	Mf
FBgn0034920	CG5597
FBgn0003891	tud
FBgn0010113	hdc
FBgn0038247	Cad88C
FBgn0016675	Lectin-galC1
FBgn0051637	CG31637
FBgn0033635	Prip
FBgn0004359	T48
FBgn0038331	Ccm3
FBgn0002772	Mlc1
FBgn0010039	GstD3
FBgn0001321	knk
FBgn0264339	CG43795
FBgn0042696	NfI
FBgn0024277	trio
FBgn0030595	CG14406
FBgn0085412	CG34383
FBgn0259789	zld
FBgn0037879	scpr-C
FBgn0042185	MCU
FBgn0051849	CG31849
FBgn0040349	CG3699
FBgn0040491	Buffy
FBgn0053639	CG33639
FBgn0033558	CG12344
FBgn0015801	Reg-5
FBgn0062413	Ctr1A
FBgn0035142	Hipk
FBgn0085385	bma
FBgn0051694	CG31694
FBgn0004907	14-3-3zeta
FBgn0033982	Cyp317a1
FBgn0034158	CG5522
FBgn0030296	CG15196
FBgn0050411	CG30411
FBgn0030752	CG9947
FBgn0004860	ph-d
FBgn0039266	CG11791
FBgn0000116	Argk
FBgn0033501	CG12911
FBgn0004509	Fur1
FBgn0034871	CG3906
FBgn0031959	spz3
FBgn0028670	Vha100-2
FBgn0035359	CG1143
FBgn0037766	Teh1
FBgn0261804	CG42750
FBgn0025743	mbt
FBgn0030847	CG12991
FBgn0025741	PlexA
FBgn0010905	Spn
FBgn0052062	Rbfox1
FBgn0034972	CG10339
FBgn0014135	bnl
FBgn0032420	CG6583
FBgn0033177	CG11141
FBgn0263929	jvl
FBgn0039527	CG5639
FBgn0036232	CG14125
FBgn0000153	Adc
FBgn0031261	nAChRbeta3
FBgn0014863	Mlp84B
FBgn0267035	CR45479
FBgn0052423	shep
FBgn0287619	lncRNA:CR46488
FBgn0037956	CG6959
FBgn0262540	CG43094
FBgn0004395	unk
FBgn0035371	AhcyL1
FBgn0037448	CG15186
FBgn0038173	Adgf-C
FBgn0051660	smog
FBgn0287724	Ca-β
FBgn0013997	Nrx-IV
FBgn0288846	unc-45
FBgn0030588	CG9521
FBgn0262081	Csk
FBgn0259707	CG42361
FBgn0085446	CG34417
FBgn0037336	CG2519
FBgn0264502	CG43901
FBgn0031457	CG3077
FBgn0036844	Mkp3
FBgn0003218	rdgB
FBgn0026397	Or22b
FBgn0243516	Vrp1
FBgn0000529	bsh
FBgn0035917	Zasp66
FBgn0262740	Evi5
FBgn0037743	CG8412
FBgn0031251	CG4213
FBgn0052816	CG32816
FBgn0039532	Mtl
FBgn0033032	kune
FBgn0083950	CG34114
FBgn0034723	CG13506
FBgn0051547	CG31547
FBgn0085391	trv
FBgn0264272	mwh
FBgn0086656	shrb
FBgn0035425	CG17746
FBgn0261929	5-HT2B
FBgn0000527	e
FBgn0034262	swi2
FBgn0260795	NaPi-III
FBgn0028573	prc
FBgn0032536	Ance-3
FBgn0028422	GluRIID
FBgn0024315	Picot
FBgn0035258	CG13931
FBgn0004198	ct
FBgn0053170	CG33170
FBgn0266429	AstA-R1
FBgn0025836	RhoGAP1A
FBgn0264308	CG43778
FBgn0262739	AGO1
FBgn0031488	CG17265
FBgn0283471	wupA
FBgn0031835	CG11319
FBgn0051719	RluA-1
FBgn0000183	BicD
FBgn0039804	CG15544
FBgn0032120	CG33298
FBgn0029939	CG9650
FBgn0000719	fog
FBgn0038545	pasi1
FBgn0266901	CR45361
FBgn0003118	pnt
FBgn0259927	CG42450
FBgn0052296	Mrtf
FBgn0083963	Nlg3
FBgn0037807	CG6293
FBgn0003415	skd
FBgn0264357	SNF4Agamma
FBgn0039756	CG9743
FBgn0038385	Fbxl7
FBgn0036934	sNPF-R
FBgn0266448	CG45078
FBgn0038752	CG4462
FBgn0025682	scf
FBgn0036023	CG18179
FBgn0036661	CG9705
FBgn0036742	CG7497
FBgn0004567	slp2
FBgn0022382	Pka-R2
FBgn0035360	CG1246
FBgn0037188	CG7369
FBgn0000578	ena
FBgn0266720	Snap24
FBgn0036992	CG11796
FBgn0027528	goe
FBgn0265935	coro
FBgn0033807	AQP
FBgn0266204	CR44899
FBgn0086408	stl
FBgn0262562	CG43102
FBgn0284436	CCT8
FBgn0031981	CG7466
FBgn0033236	CG14764
FBgn0085432	pan
FBgn0010620	CG10939
FBgn0265596	CR44423
FBgn0038638	CG7702
FBgn0011279	Obp69a
FBgn0284221	Sema5c
FBgn0037680	pasi2
FBgn0020378	Sp1
FBgn0034067	CG8399
FBgn0000394	cv
FBgn0024326	Mkk4
FBgn0026255	clumsy
FBgn0039883	RhoGAP100F
FBgn0051721	Trim9
FBgn0037016	CG13252
FBgn0027296	temp
FBgn0032752	CG10702
FBgn0085485	CG34456
FBgn0261556	CG42674
FBgn0003319	Sb
FBgn0053988	Mid1
FBgn0033483	egr
FBgn0038720	CG6231
FBgn0030347	CG15739
FBgn0287828	Pkcδ
FBgn0039864	CG11550
FBgn0053519	Unc-89
FBgn0035553	CG13722
FBgn0085407	Pvf3
FBgn0036260	Rh7
FBgn0033785	Sans
FBgn0028400	Syt4
FBgn0037290	CG1124
FBgn0264815	Pde1c
FBgn0029147	NtR
FBgn0243486	rdo
FBgn0031239	CG17075
FBgn0035936	Tsp66E
FBgn0052206	CG32206
FBgn0038744	CG4733
FBgn0037720	CG8312
FBgn0039821	CG15556
FBgn0031530	pgant2
FBgn0083977	CG34141
FBgn0030334	Karl
FBgn0039051	CG17109
FBgn0004449	Ten-m
FBgn0038236	Cyp313a1
FBgn0040102	lectin-24Db
FBgn0000547	ed
FBgn0035959	CG4911
FBgn0266354	CG45002
FBgn0000546	EcR
FBgn0052677	X11Lbeta
FBgn0264753	Rgk1
FBgn0005631	robo1
FBgn0028704	Nckx30C
FBgn0035104	CG13875
FBgn0085426	Rgk3
FBgn0011828	Pxn
FBgn0035424	CG11505
FBgn0026176	SkpB
FBgn0263352	Unr
FBgn0261553	CG42671
FBgn0037796	CG12814
FBgn0039132	AP-1sigma
FBgn0051481	pb
FBgn0260400	elav
FBgn0263197	Patronin
FBgn0015797	Rab6
FBgn0025631	moody
FBgn0023458	Rbcn-3A
FBgn0260943	Rbp6
FBgn0033633	Smyd4-3
FBgn0028496	CG30116
FBgn0028341	Ptpmeg2
FBgn0003028	ovo
FBgn0000083	AnxB9
FBgn0028331	l(1)G0289
FBgn0250819	CG33521
FBgn0036516	CG7656
FBgn0260634	eIF4G2
FBgn0036553	CG17027
FBgn0037231	Vps24
FBgn0036597	CG4962
FBgn0035086	CG12851
FBgn0052037	CG32037
FBgn0004837	Su(H)
FBgn0032421	crok
FBgn0015400	kek2
FBgn0032129	jp
FBgn0004369	Ptp99A
FBgn0011817	nmo
FBgn0038130	CG8630
FBgn0033778	CG3790
FBgn0264090	CG43759
FBgn0052767	CG32767
FBgn0025936	Eph
FBgn0053527	SIFa
FBgn0041582	tamo
FBgn0030828	CG5162
FBgn0052699	LPCAT
FBgn0262866	S6kII
FBgn0031918	CG6055
FBgn0036778	Cyp312a1
FBgn0034135	Syn2
FBgn0040271	Sulf1
FBgn0285896	btl
FBgn0026376	Rgl
FBgn0026084	cib
FBgn0031313	CG5080
FBgn0010434	cora
FBgn0038504	Sur-8
FBgn0032856	CG16798
FBgn0004908	Arl2
FBgn0026787	Nhe1
FBgn0261722	fwe
FBgn0030268	Klp10A
FBgn0034903	sona
FBgn0040236	c11.1
FBgn0261262	CG42613
FBgn0267002	unc-104
FBgn0039328	CHKov2
FBgn0036380	CG8757
FBgn0010240	Lcch3
FBgn0261811	pico
FBgn0263220	Hk
FBgn0267348	LanB2
FBgn0035203	CG9149
FBgn0050296	RIC-3
FBgn0015774	NetB
FBgn0039667	CG2010
