## Supplementary material for "Mutation of the *white* gene in *Drosophila* has broad phenotypic and transcriptomic effects": Table 8

Table_8_females_down_unique
Flybase ID	Gene symbol
FBgn0034999	CG3394
FBgn0262887	CR43242
FBgn0267041	CR45485
FBgn0262125	Sec23
FBgn0038197	foxo
FBgn0260945	Atg1
FBgn0264945	CR44114
FBgn0000455	Dip-C
FBgn0032925	CG9246
FBgn0052521	CG32521
FBgn0029664	CG10802
FBgn0262614	pyd
FBgn0039006	Cyp6d4
FBgn0039938	Sox102F
FBgn0034650	NC2alpha
FBgn0010391	Gtp-bp
FBgn0036035	CG18178
FBgn0085732	CR40190
FBgn0033351	AIMP1
FBgn0037094	CG7611
FBgn0031220	CG4822
FBgn0038183	CG9286
FBgn0010926	l(3)07882
FBgn0037073	Tsr1
FBgn0000146	aub
FBgn0038473	Ns1
FBgn0035107	mri
FBgn0036888	CG9330
FBgn0040227	eIF3d1
FBgn0013323	Ptth
FBgn0026872	CG14777
FBgn0030305	Uba5
FBgn0037999	CG4860
FBgn0037688	CG9356
FBgn0038966	pinta
FBgn0031397	CG15385
FBgn0032701	CG10341
FBgn0031494	CG17219
FBgn0040384	CG32795
FBgn0030855	CG5800
FBgn0025878	wrapper
FBgn0000579	Eno
FBgn0035484	CG11594
FBgn0029980	CG10778
FBgn0039613	CG14527
FBgn0267824	PRAS40
FBgn0051974	CG31974
FBgn0037248	srl
FBgn0051373	CG31373
FBgn0033741	CG8545
FBgn0032684	CG10178
FBgn0039609	CG14529
FBgn0039802	dj-1beta
FBgn0036763	TrpRS-m
FBgn0038211	CG9649
FBgn0032787	CG10195
FBgn0024250	brk
FBgn0005619	Hdc
FBgn0041775	tral
FBgn0034870	CG13559
FBgn0043783	CG32444
FBgn0003575	su(sable)
FBgn0032919	CG9253
FBgn0083984	CG34148
FBgn0034796	CG3700
FBgn0087005	rtp
FBgn0261286	Mat89Ba
FBgn0030029	CG15343
FBgn0004784	inaC
FBgn0267084	CR45528
FBgn0029895	CG14441
FBgn0036993	CG5910
FBgn0027338	Kap-alpha3
FBgn0266580	Gp210
FBgn0000964	tj
FBgn0038302	CG4210
FBgn0041588	eIF2D
FBgn0034488	CG11208
FBgn0287215	lncRNA:CR46445
FBgn0031055	et
FBgn0038829	CG17271
FBgn0051357	CG31357
FBgn0013981	His4r
FBgn0053054	CG33054
FBgn0053303	CG33303
FBgn0283472	S6k
FBgn0014417	CG13397
FBgn0033450	Lsm11
FBgn0011274	Dif
FBgn0037347	CG1427
FBgn0036848	CG10424
FBgn0034179	CG6805
FBgn0021979	l(2)k09913
FBgn0085753	28SrRNA-Psi:CR40596
FBgn0003062	Fib
FBgn0031049	Sec61gamma
FBgn0028888	CG4168
FBgn0035496	CG14990
FBgn0034191	CG6984
FBgn0032881	CG9319
FBgn0033485	RpLP0-like
FBgn0034573	CG3295
FBgn0263740	eIF2gamma
FBgn0033209	CG12107
FBgn0031694	Cyp4ac2
FBgn0037305	CG12173
FBgn0003559	su(f)
FBgn0034538	CG16799
FBgn0027563	CG9631
FBgn0050054	CG30054
FBgn0032053	mRpL51
FBgn0283680	IP3K2
FBgn0287774	CG9143
FBgn0039274	CG11920
FBgn0261609	eIF2alpha
FBgn0029999	CG1575
FBgn0037995	CG3809
FBgn0004648	svr
FBgn0026702	l(1)G0045
FBgn0039808	CG12071
FBgn0032780	CG13085
FBgn0035211	CG2211
FBgn0025111	Ant2
FBgn0030720	CG8939
FBgn0261108	Atg13
FBgn0031148	Cbs
FBgn0022288	l(2)09851
FBgn0028836	CSN7
FBgn0045800	Uhg1
FBgn0032453	CG6180
FBgn0062412	Ctr1B
FBgn0028689	Rpn6
FBgn0264952	CR44121
FBgn0025725	alphaCOP
FBgn0287613	lncRNA:CR46482
FBgn0030926	psh
FBgn0031299	CG4629
FBgn0266197	CR44892
FBgn0052344	CG32344
FBgn0266020	CR44785
FBgn0029870	Marf
FBgn0035632	Ppat-Dpck
FBgn0035630	CG10576
FBgn0037723	SpdS
FBgn0034141	CG8311
FBgn0034061	Ufc1
FBgn0286051	Rexo5
FBgn0032524	CG9267
FBgn0036886	CG9300
FBgn0036262	CG6910
FBgn0033624	CG12384
FBgn0036514	CG12301
FBgn0050499	CG30499
FBgn0024958	Irp-1A
FBgn0031184	CG14615
FBgn0038964	Nop56
FBgn0262560	wcd
FBgn0266843	CR45305
FBgn0013308	Odc2
FBgn0029858	mldr
FBgn0266774	CR45239
FBgn0000057	adp
FBgn0040308	Jafrac2
FBgn0031987	CG12375
FBgn0031002	CG14196
FBgn0036460	CG5114
FBgn0000447	Dhod
FBgn0032782	Rab9
FBgn0017572	Mo25
FBgn0259937	Nop60B
FBgn0037933	Ho
FBgn0037974	CG12224
FBgn0031702	fusl
FBgn0030000	CG2260
FBgn0003748	Treh
FBgn0034793	asrij
FBgn0027590	GstE12
FBgn0086447	l(2)37Cg
FBgn0267230	CR45670
FBgn0035947	Srp68
FBgn0000404	CycA
FBgn0032509	CG6523
FBgn0000326	clt
FBgn0030693	CG8974
FBgn0031146	CG15449
FBgn0051217	modSP
FBgn0032050	CG13096
FBgn0040389	mRpL14
FBgn0028744	CG5033
FBgn0023169	AMPKalpha
FBgn0035121	Tudor-SN
FBgn0010246	Myo61F
FBgn0039970	CG17508
FBgn0053460	CG33460
FBgn0029959	Rab39
FBgn0286784	TER94
FBgn0033458	CG18446
FBgn0266284	Ns3
FBgn0024996	eIF2Bbeta
FBgn0027550	CG6495
FBgn0031042	CG14221
FBgn0033453	CG1667
FBgn0031791	AANATL2
FBgn0265530	CR44380
FBgn0031110	Obp19b
FBgn0030012	CG18262
FBgn0031092	CG9577
FBgn0025693	ZnT41F
FBgn0020381	Dredd
FBgn0033232	CG12159
FBgn0034950	Pask
FBgn0040257	Ugt86Dc
FBgn0036342	CG11279
FBgn0029942	CG2059
FBgn0034657	LBR
FBgn0032224	Sps2
FBgn0032343	CG6201
FBgn0036030	CG6767
FBgn0035232	CG12099
FBgn0032358	Ppt2
FBgn0010019	Cyp4g1
FBgn0262721	CG43165
FBgn0025633	CG13366
FBgn0260744	Tango9
FBgn0040322	GNBP2
FBgn0038869	Smyd5
FBgn0013983	imd
FBgn0016126	CaMKI
FBgn0051145	CG31145
FBgn0031813	CG9527
FBgn0050424	CG30424
FBgn0250837	dUTPase
FBgn0027932	Akap200
FBgn0031306	CG4577
FBgn0052409	CG32409
FBgn0040339	MED22
FBgn0033548	CG7637
FBgn0013680	mt:ND2
FBgn0032801	CG10165
FBgn0031805	CG9505
FBgn0061492	loj
FBgn0283478	und
FBgn0034398	CG15098
FBgn0033174	CG11125
FBgn0034243	Ns2
FBgn0019661	roX1
FBgn0031717	Oscillin
FBgn0030342	CG10347
FBgn0037225	TwdlG
FBgn0037817	Cyp12e1
FBgn0270926	AsnS
FBgn0035268	CG8001
FBgn0083945	CG34109
FBgn0015035	Cyp4e3
FBgn0270927	betaGlu
FBgn0032513	CG6565
FBgn0002940	ninaE
FBgn0031161	CG15445
FBgn0032161	CG4594
FBgn0003867	tsl
FBgn0051674	CG31674
FBgn0087013	Karybeta3
FBgn0266569	CG42259
FBgn0026196	nop5
FBgn0259918	inaF-B
FBgn0259985	Mppe
FBgn0015268	Nap1
FBgn0038771	CG4390
FBgn0030510	CG12177
FBgn0034229	CG4847
FBgn0262142	CR42868
FBgn0029859	CG15892
FBgn0033820	CG4716
FBgn0034365	CG5335
FBgn0031948	CG7149
FBgn0031703	CG12512
FBgn0035169	CG13890
FBgn0015591	AstA
FBgn0035791	CG8539
FBgn0036046	Ilp2
FBgn0054003	NimB3
FBgn0023535	arg
FBgn0287775	18w
FBgn0003189	r
FBgn0034046	tun
FBgn0001565	Hlc
FBgn0003079	Raf
FBgn0038597	CG8064
FBgn0287603	lncRNA:CR46472
FBgn0262353	CR43051
FBgn0086367	t
FBgn0267161	CR45601
FBgn0037144	CG7458
FBgn0037788	CG3940
FBgn0032834	CG13965
FBgn0027552	CG10863
FBgn0040340	TRAM
FBgn0013432	bcn92
FBgn0013673	mt:ATPase8
